# Simulating the evolutionary trajectories of metabolic pathways for insect symbionts in the *Sodalis* genus

**DOI:** 10.1101/819946

**Authors:** Rebecca J. Hall, Stephen Thorpe, Gavin H. Thomas, A. Jamie Wood

## Abstract

Insect-bacterial symbioses are ubiquitous, but there is still much to uncover about how these relationships establish, persist and evolve. The tsetse endosymbiont *Sodalis glossinidius* displays intriguing metabolic adaptations to its microenvironment, but the process by which this relationship evolved remains to be elucidated. The recent chance discovery of the free-living species of the *Sodalis* genus, *S. praecaptivus*, provides a serendipitous starting point from which to investigate the evolution of this symbiosis. Here, we present a flux balance model for *S. praecaptivus*. Metabolic modelling is used in combination with a multi-objective evolutionary algorithm to explore the trajectories that *S. glossinidius* may have undertaken after becoming internalised. The time-dependent loss of key genes is shown to influence the evolved populations, providing possible targets for future *in vitro* genetic manipulation. This method provides an unusually detailed perspective on possible evolutionary trajectories for *S. glossinidius* in this fundamental process of evolutionary and ecological change.
