## Supplementary File 2 for "Simulating the evolutionary trajectories of metabolic pathways for insect symbionts in the *Sodalis* genus"

### Sheet: PM1_1
Please refer to manufacturer protocol for well details
Well	590 nm
A11	0.967
C9	0.557
A6	0.532
C2	0.409
B11	0.363
B6	0.275
C7	0.215
A3	0.209
B3	0.138
D3	0.135
B2	0.109
G10	0.103
C11	0.085
H10	0.084
A10	0.073
H8	0.053
F8	0.047
G8	0.044
H7	0.039
C6	0.038
A2	0.033
E10	0.033
B5	0.027
H5	0.027
H9	0.021
B8	0.02
D4	0.015
E6	0.015
E8	0.011
C1	0.009
C10	0.008
E11	0.008
F11	0.008
B4	0.007
E7	0.007
G6	0.007
E2	0.006
E3	0.006
F9	0.006
F10	0.005
A5	0.004
E9	0.004
B12	0.003
D10	0.003
F5	0.003
F6	0.003
G11	0.003
B9	0.002
C5	0.002
D9	0.002
F1	0.002
F3	0.002
G2	0.002
G4	0.002
G5	0.002
G9	0.002
A12	0.001
B1	0.001
D2	0.001
F4	0.001
G3	0.001
G12	0.001
H6	0.001
A1	0
C4	0
C12	0
E5	0
A7	-0.001
D1	-0.001
D5	-0.001
D12	-0.001
E4	-0.001
G1	-0.001
H3	-0.001
H12	-0.001
A4	-0.002
A8	-0.002
B10	-0.002
C3	-0.002
F7	-0.002
H1	-0.002
H2	-0.002
B7	-0.003
D6	-0.003
D8	-0.003
D7	-0.004
D11	-0.004
E1	-0.004
E12	-0.004
F12	-0.004
H4	-0.004
C8	-0.005
F2	-0.005
H11	-0.005
A9	-0.006
G7	-0.009

### Sheet: PM1_2
Please refer to manufacturer protocol for well details
Well	590 nm
A11	1.298
B11	0.812
A3	0.7
C9	0.689
A6	0.639
A10	0.518
B6	0.504
C2	0.377
C7	0.229
G10	0.185
D3	0.166
A2	0.151
B2	0.151
B3	0.143
H10	0.142
F8	0.117
G8	0.102
B8	0.087
B5	0.065
E10	0.061
H7	0.058
H8	0.056
H5	0.055
C6	0.046
C11	0.042
C4	0.031
H9	0.027
B10	0.023
A8	0.019
E9	0.018
F11	0.012
E6	0.009
A12	0.008
D9	0.007
G6	0.006
F6	0.006
H6	0.006
E11	0.006
E8	0.006
B12	0.006
E3	0.006
B9	0.005
C5	0.005
B4	0.005
G4	0.004
C1	0.004
D5	0.004
E1	0.003
G5	0.003
E7	0.002
E5	0.002
C12	0.002
D4	0.002
F1	0.001
F2	0.001
D10	0.001
G3	0.001
G9	0.001
A4	0.001
A7	0.001
D8	0
A1	0
F4	0
G2	0
G12	0
D1	-0.001
B7	-0.001
F5	-0.001
G1	-0.001
G11	-0.001
E2	-0.002
H1	-0.002
A9	-0.002
C3	-0.002
E12	-0.002
E4	-0.003
D12	-0.003
F3	-0.003
H3	-0.003
C10	-0.003
F10	-0.003
H12	-0.003
B1	-0.003
D2	-0.003
D6	-0.004
F12	-0.004
H2	-0.004
C8	-0.006
F9	-0.006
A5	-0.006
D11	-0.007
D7	-0.008
H4	-0.008
G7	-0.01
H11	-0.01
F7	-0.011

### Sheet: PM1_3
Please refer to manufacturer protocol for well details
Well	590 nm
A11	1.783
C7	1.64
A6	1.565
B6	1.495
B11	1.44
A3	1.043
C9	0.951
G8	0.878
C2	0.793
D3	0.59
H10	0.59
B2	0.507
A10	0.444
A2	0.412
B3	0.38
C11	0.364
G10	0.312
B8	0.253
H8	0.224
C6	0.192
F8	0.179
C4	0.173
B5	0.135
H9	0.083
H7	0.043
E10	0.037
H5	0.023
E9	0.016
B12	0.013
D8	0.012
B4	0.011
C10	0.011
D1	0.011
D10	0.011
D12	0.01
A12	0.009
B10	0.009
E8	0.009
H6	0.009
C1	0.008
C5	0.008
D9	0.008
G3	0.007
B9	0.006
D4	0.006
E4	0.006
G2	0.006
E6	0.005
F6	0.005
F11	0.005
A7	0.004
E3	0.004
E5	0.004
F4	0.004
G1	0.004
G5	0.004
G6	0.004
H3	0.004
C12	0.003
D5	0.003
G4	0.003
A8	0.002
B7	0.002
C3	0.002
D2	0.002
G12	0.002
H1	0.002
D6	0.001
E2	0.001
F3	0.001
F9	0.001
G11	0.001
A1	0
A5	0
B1	0
F1	0
F5	0
F12	0
G9	0
D11	-0.001
E7	-0.001
E11	-0.001
F2	-0.001
F10	-0.001
H4	-0.001
H12	-0.002
A9	-0.003
C8	-0.003
E1	-0.003
E12	-0.003
A4	-0.004
F7	-0.004
H2	-0.004
D7	-0.005
G7	-0.006
H11	-0.006

### Sheet: PM2_1
Please refer to manufacturer protocol for well details
Well	590 nm
D8	0.416
E12	0.153
B1	0.149
A9	0.138
A12	0.091
F3	0.038
D7	0.029
A6	0.019
A11	0.019
C4	0.015
B2	0.013
B5	0.012
F4	0.012
A8	0.01
F11	0.01
H9	0.01
A2	0.009
B9	0.009
E1	0.008
F7	0.008
F6	0.006
G8	0.006
A7	0.005
C7	0.004
C8	0.004
D3	0.004
C9	0.003
C10	0.003
F10	0.003
A10	0.002
B6	0.002
B7	0.002
G6	0.002
H8	0.002
B3	0.001
D4	0.001
G4	0.001
G7	0.001
G12	0.001
H12	0.001
A1	0
A5	0
B8	0
B11	0
C3	0
C11	0
D1	0
F1	0
F2	0
F5	0
F8	0
F12	0
C6	-0.001
E3	-0.001
E10	-0.001
H5	-0.001
A4	-0.002
C5	-0.002
C12	-0.002
G2	-0.002
G3	-0.002
G11	-0.002
H1	-0.002
A3	-0.003
C1	-0.003
D5	-0.003
E5	-0.003
E8	-0.003
H10	-0.003
B4	-0.004
D2	-0.004
D9	-0.004
D10	-0.004
F9	-0.004
G1	-0.004
G5	-0.004
H2	-0.004
H3	-0.004
B10	-0.005
C2	-0.005
D11	-0.005
G10	-0.005
H4	-0.005
H7	-0.005
H11	-0.005
D12	-0.006
E4	-0.006
E9	-0.006
G9	-0.006
E2	-0.007
E6	-0.007
E7	-0.007
B12	-0.008
D6	-0.008
E11	-0.008
H6	-0.009

### Sheet: PM2_2
Please refer to manufacturer protocol for well details
Well	590 nm
E5	0.806
D8	0.221
E1	0.209
E12	0.203
A9	0.079
B1	0.078
A12	0.068
C9	0.061
C7	0.048
F3	0.04
A6	0.03
B2	0.028
F9	0.028
F7	0.024
D11	0.023
E4	0.02
F10	0.02
E3	0.019
B11	0.018
C4	0.017
B10	0.014
G8	0.014
D10	0.013
A8	0.011
B7	0.009
C8	0.009
E9	0.008
G5	0.008
F4	0.007
C10	0.006
D1	0.006
F11	0.006
B5	0.005
C1	0.005
D3	0.005
D4	0.005
H3	0.005
B6	0.004
E8	0.004
F12	0.004
G4	0.004
A7	0.003
B12	0.003
G6	0.003
C2	0.002
G12	0.002
D7	0.001
F1	0.001
G10	0.001
G11	0.001
A1	0
B3	0
E10	0
E11	0
F2	0
G7	0
H8	0
A5	-0.001
G2	-0.001
A11	-0.002
G3	-0.004
H2	-0.004
H5	-0.004
H9	-0.004
A10	-0.005
C6	-0.005
F5	-0.005
F6	-0.005
F8	-0.005
G9	-0.005
H1	-0.005
A2	-0.006
A4	-0.006
B8	-0.006
G1	-0.006
A3	-0.007
C5	-0.007
E6	-0.007
H10	-0.007
C3	-0.008
D2	-0.008
D5	-0.008
H7	-0.008
B9	-0.009
C11	-0.009
D9	-0.009
D12	-0.009
H12	-0.009
E7	-0.01
C12	-0.011
E2	-0.011
H4	-0.011
H11	-0.013
D6	-0.017
B4	-0.018
H6	-0.023

### Sheet: PM2_3
Please refer to manufacturer protocol for well details
Well	590 nm
D8	0.158
E12	0.145
B1	0.136
A12	0.061
A9	0.05
F3	0.032
A6	0.025
D7	0.022
C4	0.014
B5	0.013
B9	0.01
E1	0.01
E5	0.009
H8	0.009
B2	0.008
C7	0.008
F4	0.008
H9	0.008
A11	0.004
A7	0.003
D1	0.003
F7	0.003
A8	0.002
F6	0.002
C10	0.001
D3	0.001
D4	0.001
F10	0.001
A1	0
A2	0
A5	0
C1	0
C8	0
E3	0
G12	0
B11	-0.001
C2	-0.001
D5	-0.001
G4	-0.001
H5	-0.001
A10	-0.002
B3	-0.002
B6	-0.002
C9	-0.002
E4	-0.002
F12	-0.002
H12	-0.002
C5	-0.003
C6	-0.003
F2	-0.003
G2	-0.003
G3	-0.003
G7	-0.003
G9	-0.003
G11	-0.003
H3	-0.003
H7	-0.003
A3	-0.004
C3	-0.004
D12	-0.004
E9	-0.004
F8	-0.004
G1	-0.004
G8	-0.004
G10	-0.004
H1	-0.004
C11	-0.005
E8	-0.005
G5	-0.005
G6	-0.005
A4	-0.006
D9	-0.006
E10	-0.006
F11	-0.006
H2	-0.006
H10	-0.006
H11	-0.006
B4	-0.007
B7	-0.007
B8	-0.007
C12	-0.007
D10	-0.007
E7	-0.007
F5	-0.007
F9	-0.007
H4	-0.007
B10	-0.008
D2	-0.008
D11	-0.008
E2	-0.009
E6	-0.009
E11	-0.009
D6	-0.01
F1	-0.01
B12	-0.011
H6	-0.012
